# CWF19L2 couples pre-mRNA alternative splicing with the maternal-to-zygotic transition to safeguard female fertility

**DOI:** 10.64898/2026.06.24.734384

**Authors:** Shiyu Wang, Tongtong Li, Yuling Cai, Kang Shangguan, Ziqi Wang, Chengqi Huang, Yajun Shi, Jing Xin, Qun Zhao, Honghui Zhang, Han Zhao, Yihong Guo, Hongbin Liu, Zi-Jiang Chen, Tao Huang

**Affiliations:** State Key Laboratory of Reproductive Medicine and Offspring Health, Center for Reproductive Medicine, Institute of Women, Children and Reproductive Health, Shandong University, 250012, China; Center for Reproductive Medicine, The First Affiliated Hospital of Zhengzhou University, Zhengzhou, 450052, China; National Research Center for Assisted Reproductive Technology and Reproductive Genetics, Shandong University, Jinan, Shandong, 250012, China; Key Laboratory of Reproductive Endocrinology (Shandong University), Ministry of Education, Jinan, Shandong, 250012, China; Shandong Technology Innovation Center for Reproductive Health, Jinan, Shandong, 250012, China; Shandong Provincial Clinical Research Center for Reproductive Health, Jinan, Shandong, 250012, China; Shandong Key Laboratory of Reproductive Research and Birth Defect Prevention, Jinan, Shandong, 250012, China; Research Unit of Gametogenesis and Health of ART-Offspring, Chinese Academy of Medical Sciences (No.2021RU001), Jinan, Shandong, 250012, China; Advanced Medical Research Institute, Cheeloo College of Medicine, Shandong University, Jinan, Shandong, 250012, China; Henan Key Laboratory of Reproduction and Genetics, The First Affiliated Hospital of Zhengzhou University, Zhengzhou, 450052, China; Center for Reproductive Medicine, Department of Reproductive Endocrinology, Zhejiang Provincial People’s Hospital (Affiliated People’s Hospital), Hangzhou Medical College, Hangzhou, Zhejiang, 310014, China; Shanghai Key Laboratory for Assisted Reproduction and Reproductive Genetics, Shanghai, China; Department of Reproductive Medicine, Ren Ji Hospital, Shanghai Jiao Tong University School of Medicine, Shanghai, China

**Author notes:** Correspondence (Y. Guo); (H. Liu); (Z.-J. Chen); (T. Huang). These authors contributed equally to this work (Shiyu Wang, Tongtong Li, Yuling Cai).

**Keywords:** CWF19L2, alternative splicing, female infertility, oocyte and early embryo competence defects (OECD), maternal-to-zygotic transition (MZT)

## Abstract

The maternal-to-zygotic transition (MZT) requires precise spatiotemporal execution of pre-mRNA alternative splicing (AS), yet the core splicing machinery driving this developmental reprogramming remains incompletely understood. Here, we identify the CWF19-like protein 2 (CWF19L2) as an indispensable pre-mRNA AS regulator that safeguards against oocyte and early embryo competence defects (OECD). While murine germline-specific depletion of *Cwf19l2* spares morphological folliculogenesis, oocyte maturation, or fertilization, it induces complete female sterility characterized by profound developmental arrest at the 2-cell stage. Mechanistically, maternal deficiency of CWF19L2 localized to nuclear speckles disrupts transcription-splicing-translation coupling, collapsing AS homeostasis during maternal reserves and zygotic genome activation. We further demonstrate that CWF19L2 orchestrates the pre-mRNA splicing network through directly binding to target transcripts and indirectly modulating via interacting with the core spliceosomal factor PRPF8. Importantly, exogenous *Cwf19l2* mRNA partially rescues the embryonic arrest. Together, our findings establish CWF19L2 as an indispensable AS engine during the MZT, providing a mechanistic foundation for OECD and a novel molecular etiology for female infertility.
