## Supplementary material for "CWF19L2 couples pre-mRNA alternative splicing with the maternal-to-zygotic transition to safeguard female fertility": Sup6-Primer sequences are used in this study

### Sheet: genotyping
Primer sequence used for genotyping
Target	Sequence (5’ to 3’)
Cwf19l2-loxp-F	TTAGCAAGTGGAAAATATGGCCAAG
Cwf19l2-loxp-R	GTCTCAAACTCATGTCCTCTGATG
Cwf19l2-del-F	TTAGCAAGTGGAAAATATGGCCAAG
Cwf19l2-del-R	GTCTTTTGAAGAACTCCAACATC
Stra8-GFPCre-F	ACTCCAAGCACTGGGCAGAA
Stra8-GFPCre-R1	GCCACCATAGCAGCATCAAA
Stra8-GFPCre-R2	CGTTTACGTCGCCGTCCAG

### Sheet: qPCR
Primer sequence used for qPCR
Target	Sequence (5’ to 3’)
Bmp15-F	TCCTTGCTGACGACCCTACAT
Bmp15-R	TACCTCAGGGGATAGCCTTGG
Ccnjl-F	GCCAACAACTCTAGCCCAGT
Ccnjl-R	ACGGGCACAGGACACATATC
Cpeb-F	AGTGCTCCAAAGAGATGGCC
Cpeb-R	CAACAAACACCGTCCTGCTG
Cwf19l2-F	AAAAGAACAGACCCGTAATGCC
Cwf19l2-R	CATCCTGGTGCCCACTTACTG
Cyb5r3-F	CAGGGCTTCGTGAATGAGGAG
Cyb5r3-R	TCCACACATCAGTATCAGCGG
Dppa4-F	AGTCAACCTAGCACGGCTC
Dppa4-R	TCCTGGCGTCTCAGTGTCT
Fgf8-F	CCGAGGAGGGATCTAAGGAAC
Fgf8-R	CTTCCAAAAGTATCGGTCTCCAC
Folr1-F	GGGCATAACGAGTGTCCTGT
Folr1-R	GGCATAGAACCTCGCCACTT
Gapdh-F	TGTGTCCGTCGTGGATCTGA
Gapdh-R	TTGCTGTTGAAGTCGCAGGAG
Gdf3-F	ATGCAGCCTTATCAACGGCTT
Gdf3-R	AGGCGCTTTCTCTAATCCCAG
Gdf9-F	TCTTAGTAGCCTTAGCTCTCAGG
Gdf9-R	TGTCAGTCCCATCTACAGGCA
Kdm5b-F	AGTGGCTTTCCTGTTCGAGA
Kdm5b-R	AAGCACATGCCCACATACAA-3
Klf4-F	GTGCCCCGACTAACCGTTG
Klf4-R	GTCGTTGAACTCCTCGGTCT
Nanog-F	TCTTCCTGGTCCCCACAGTTT
Nanog-R	GCAAGAATAGTTCTCGGGATGAA
Npl-F	GAACAGAAGGACTTGGCTTCAGC
Npl-R	CCTCAGCCTTAGCAGTAAACTCCTG
Nup62cl-F	AGCTTTTGAAGGAGCAGAATGG
Nup62cl-R	AGCTGTTCAGTAGCATCAGCA
Obox1-F	ATGCGTCAGAGTCCCCTAGT
Obox1-R	AACACATGGCCCCATCTCAG
Obox2-F	ATGCGTCAGAGTCCCCTAGT
Obox2-R	AACACATGGCCCCATCTCAG
Obox3-F	CCCTGCATTGTTTTCAGGCC
Obox3-R	CAGTACAGGGGAATGCCAGG
Pdxk-F	CTCCCAACCAGTTTGAGGCT
Pdxk-R	TTTCCGCATCCTCTGGCTAC
Plk1-F	CTAGCACACCAACACGTCGTA
Plk1-R	ACCTCCAGATCCTCGTTCAGG
Pou5f1-F	GGCTTCAGACTTCGCCTCC
Pou5f1-R	AACCTGAGGTCCACAGTATGC
Psat1-F	GCTGCCACACTCGGTATTGT
Psat1-R	GCCAGACCCACCTCCTTGTA
Pum1-F	ATCAGATCATTCAGTTTCCCACC
Pum1-R	TAACGCCTAGTCCCCCACTC
Rex1-F	ACACGCACATTGTCAGGGAT
Rex1-R	TGTGAAGATGATGGCACCCC
Sox2-F	ACAACTCCATGACCAGCTCG
Sox2-R	CGCCCTCAGGTTTTCTCTGT
Stat3-F	AGCTGGACACACGCTACCT
Stat3-R	GAGCGACTCAAACTGCCCT
Tcf7-F	AGCTTTCTCCACTCTACGAACA
Tcf7-R	AATCCAGAGAGATCGGGGGTC
Timd2-F	ACGGTCACACATCAGAGGAAC
Timd2-R	CACAGCAATAGGGACCACCA
Trim34a-F	ATACAGGAGAAGACCACTTGCC
Trim34a-R	ACAGGCTTGGCATACACGG
Wnt3-F	CTCGCTGGCTACCCAATTTG
Wnt3-R	CTTCACACCTTCTGCTACGCT
Zfp599-F	GTGGCAAGCTAGAACCACCG
Zfp599-R	GTTGCCGTGTAATGGAGAGC
Zp3-F	ATGGCGTCAAGCTATTTCCTC
Zp3-R	CGTGCCAAAAAGGTCTCTACT
Zscan5b-F	ATGGGCAATACAGAAGATGGGC
Zscan5b-R	GCTCAAACCGGGACTTGTAAA

### Sheet: RT-PCR
Primer sequence used for RT-PCR
Target	Sequence (5’ to 3’)
Acin1-F	CAACACCCCATGCTGCATTC
Acin1-R	TTTCCCCTTTCCTCGGCTTC
Bcl2l11-F	TTGGATTCACACCACCTCCG
Bcl2l11-R	GCGCAGATCTTCAGGTTCCT
Cdk11b-F	AGAGTGTGTTGAGTGCGAGG
Cdk11b-R	GGTGGTTTGATGGCCAGAGA
Efcab11-F	GCGGATGCTGTGATGTCTTC
Efcab11-R	TGAACACCTCCAGCACTGTC
Entr1-F	GTTCTATGAGCGCCGGTCTT
Entr1-R	CGGTGAGTCCTGTGTGTCTC
Fbxw27-F	GTGTTTTACATGAGCAGCCTACT
Fbxw27-R	CCTCTCGGTGACAGATGTCTC
Gas5-F	GAAGAACCTTGTGGCAGGCA
Gas5-R	TGTGTTTGCAGTGCCTTCAC
Hnrnpa1-F	TAGCAGGAGAGGAGAGCCAG
Hnrnpa1-R	TGACCTTGCTTGGATGACCC
Hormad1-F	TGGAAATAATCAACAAGGACAAACT
Hormad1-R	TGAGCAGAATCAATGACATTTGTATT
Josd2-F	ATCGCAGTCTCTTGGGCAC
Josd2-R	ATTGAGGCAGCAGTGGTTGG
Kif23-F	GTACGACACAGAAGGTCCCG
Kif23-R	GTGGTGCTGATATCCCGGTC
Lsm5-F	GTGTCCTTAGCCACTTCCGG
Lsm5-R	ACAAAACAAAACTCTTCTTTTCCCA
Med27-F	GTGTGAACCTGGAGGCCTTT
Med27-R	CTTGGCAGACACACCCATCT
Obox1-F	ACAGCAACCCTCTGGATTCC
Obox1-R	CGCCTGTACTTAGCTCGGTT
Obox2-F	TATTGCAAGTGGGTGGAGCC
Obox2-R	AATGTTTTTGCAGCAGGCCC
Obox3-F	GAACACACACATGGCCGAAG
Obox3-R	TGTCTCTGGCAGTGCTTGTT
Obox8-F	GATGCAGGAGCCTGCTTATT
Obox8-R	GCCCTCCGGTTCTTAAACCA
Pecr-F	GAACTGAGAGCCTCTCTGCC
Pecr-R	ACAGTTGATCCTCACTCCGC
Prpf8-F	GTTGCAGGCCAAGCGATATG
Prpf8-R	CTCTCAAAGGCTGGTGGTCA
Racgap1-F	GGCCCTACAATAGTTGCCCA
Racgap1-R	CTGGGTGTGCTCTTGGAGAG
Rbm25-F	GCTGTGTTTTGCGGCCTAG
Rbm25-R	GGAGTTGGCAAAGACCCTCT
Senp6-F	GTAGGCGCCTGAGGAGAAG
Senp6-R	CAGAATCCTCATCTTCTACACTGAGT
Snrpa1-F	AGTTCCACAAGTCAGAGTACTGG
Snrpa1-R	TTGATTGCTTCCACATCCCCT
Tma16-F1	AGGAAAAATGGTAGGACGAGAA
Tma16-R1	TCAACTAATTCACAGGCATCTTTCT
Tma16-F2	TGGATCGGTTCAGCAGTGAG
Tma16-R2	TTCAATGAGGGCTGACAGGC
Tpr-F1	TCACAGAGTCAGGAGAGGCT
Tpr-R1	TGAAGTTCACCCTTCGTCGT
Tpr-F2	GGTGGTGATGGGACTGATCC
Tpr-R2	CTGAGGTGGGGCGTGAATG
Tra2a-F	TTGTAGCCGTCGCCTTCTTC
Tra2a-R	ACGAGATCCTGACCTGCTCT
Zfp638-F	AGAAGAGCTGAATTTTGTTACTGTGG
Zfp638-R	GAGTCTTGAGTCTTCCTGCGT

### Sheet: RIP-qPCR
Primer sequence used for LACE-qPCR
Target	Sequence (5’ to 3’)
Bcl2l11-F	GACAGAACCGCAAGGTAATCC
Bcl2l11-R	ACTTGTCACAACTCATGGGTG
Bmp15-F	TCCTTGCTGACGACCCTACAT
Bmp15-R	TACCTCAGGGGATAGCCTTGG
Efcab11-F	CTTGTCAGAGGCAGGCGCA
Efcab11-R	ACACCTCCAGCACTGTCCTC
Fbxw27-F	TCCACAGTCAATGTATTGCCA
Fbxw27-R	ATGACATGAACGGGGTCCAC
Gapdh-F	TGTGTCCGTCGTGGATCTGA
Gapdh-R	TTGCTGTTGAAGTCGCAGGAG
Gas2-F	CCGATTGGACATGAGCGTGA
Gas2-R	AAGAGTCCATCACAGCAGGG
Gdf9-F	TCTTAGTAGCCTTAGCTCTCAGG
Gdf9-R	TGTCAGTCCCATCTACAGGCA
Hormad1-F	GGCTCCTAGCTGTTTCAGTATCT
Hormad1-R	TTGTCCCATAAGCACGTTCTG
Josd2-F	CTGATCTTGAACCTACCCTCTCC
Josd2-R	GTCCTGACTCCATCCTCGTC
Obox2-F	ATGCGTCAGAGTCCCCTAGT
Obox2-R	AACACATGGCCCCATCTCAG
Pecr-F	GGTCAGAGCTACCTAGCGG
Pecr-R	GACCACGTTACACCCCAGG
Pou5f1-F	GGCTTCAGACTTCGCCTCC
Pou5f1-R	AACCTGAGGTCCACAGTATGC
Prpf8-F	CCGCTGCCGGATTATATGTCA
Prpf8-R	TCCTTCTGAGCATCCACAAAC
Psat1-F	AAGCCACCAAGCAAGTGGTTA
Psat1-R	GATGCCGAGTCCTCTGTAGTC
Rccd1-F	CCAAGACTGTTGGAGGCACT
Rccd1-R	GGCCAAGCTGTCCGTATTTA
Tcf7-F	CAGCGGACATCAGCCAGAA
Tcf7-R	CATGAACGCATTGAGGGGTT
Tma16-F	CCTAAAGGACTAAAAGGAAAAATGGT
Tma16-R	AAAATGTCTGGGATCTCAAAGCC
Tpr-F	GTGGTGATGGGACTGATCCAG
Tpr-R	CTGTCTCTCAGACGCTGACG
Zfp638-F	TGTCCTGTCGATGGCTGAAG
Zfp638-R	TCGCCTTTTGTTGGTTCTGC
