## Supplementary material for "CWF19L2 couples pre-mRNA alternative splicing with the maternal-to-zygotic transition to safeguard female fertility": Sup7-Antibodies are used in this study

### Sheet: Sheet1
ANTIBODIES	SOURCE	IDENTIFIER	APPLICATIONS
Rabbit polyclonal anti-Cwf19l2	Diaan Wuhan, customed		WB
CWF19L2 Polyclonal Antibody	Invitrogene	PA5-70883	IF
Anti-CWF19L2 antibody produced in rabbit	Sigma	HPA038166	WB, Co-IP, LACE-seq
Anti-SC35 antibody[SC-35]	Abcam	ab11826	IF, WB, Co-IP
Anti-SC35 antibody[EPR12238]	Abcam	ab204916	IF
RNA Pol Ⅱ (pS2)	Abcam	ab5095	IF
Anti-PRPF8/Prp8 antibody	Abcam	ab79237	IF, WB, Co-IP, LACE-seq
PRPF43 Antibody (E-6)	Santa Cruz	sc-271686	IF, WB, Co-IP
SLU7 Antibody (B-11)	Santa Cruz	sc-376985	IF, WB, Co-IP
DYKDDDDK Tag (9A3) Mouse mAb (FLAG)	Cell Signaling	8146S	WB, Co-IP
MYC Polyclonal antibody	Proteintech	10828-1-AP	WB, Co-IP
Sytox green	Thermo Fisher	S7020	IF
Click-iT HPG Alexa Fluor 488	Thermo Fisher	C10428	IF
Click-iT RNA Alexa Fluor 488	Thermo Fisher	C10329	IF
Click-iT Plus OPP Alexa Fluor 594	Thermo Fisher	C10457	IF
Goat Anti-Rabbit IgG H&L (Alexa Fluor® 594)	Abcam	ab150080	IF
Goat Anti-Rabbit IgG H&L (Alexa Fluor® 488)	Abcam	ab150077	IF
Goat Anti-Mouse IgG H&L (Alexa Fluor® 488)	Abcam	ab150117	IF
Goat Anti-Mouse IgG H&L (Alexa Fluor® 594)	Abcam	ab150120	IF
